# Functional validation of a finding from a mouse genome-wide association study demonstrates that a mutant allele of *Azi2* alters sensitivity to methamphetamine

**DOI:** 10.1101/2020.08.22.262709

**Authors:** Xinzhu Zhou, Amanda Barkley-Levenson, Patricia Montilla-Perez, Francesca Telese, Abraham A. Palmer

**Author notes:** **Corresponding Author:** Biomedical Research Facility II (BRF2), Room 3A24; 9500 Gilman Dr.; Mail Code 0667; La Jolla, CA 92093-0667.

## Abstract

Methamphetamine is a widely abused psychostimulant. In a previous genome-wide association study (**GWAS**), we identified a locus that influenced the stimulant response to methamphetamine. That locus was also an eQTL for the gene *Azi2*. Based on those findings, we hypothesized that heritable differences in the expression of *Azi2* were causally related to the differential response to methamphetamine. In this study, we created a mutant *Azi2* allele that caused lower *Azi2* expression and enhanced the locomotor response to methamphetamine; however, based on the GWAS findings, we had expected lower *Azi2* to decrease rather than increase the stimulant response to methamphetamine. We then sought to explore the mechanism by which *Azi2* influenced methamphetamine sensitivity. A recent publication had reported that the 3’UTR of *Azi2* mRNA downregulates the expression of *Slc6a3*, which encodes the dopamine transporter (**DAT**), which is a key target of methamphetamine. We evaluated the relationship between *Azi2*/*Azi2* 3’UTR and *Slc6a3* expression in the VTA in the mutant *Azi2* mice and in a new cohort of CFW mice. We did not observe any correlation between *Azi2* and *Slc6a3* in the VTA in either cohort. However, RNA sequencing confirmed that the *Azi2* mutation altered *Azi2* expression and also revealed a number of potentially important genes and pathways that were regulated by *Azi2*, including the metabotropic glutamate receptor group III pathway and nicotinic acetylcholine receptor signaling pathway. Our results support a role for *Azi2* in methamphetamine sensitivity; however, the exact mechanism does not appear to involve regulation of *Slc6a3* and thus remains unknown.
