## Supplementary material for "Functional validation of a finding from a mouse genome-wide association study demonstrates that a mutant allele of *Azi2* alters sensitivity to methamphetamine": Table S1

### Sheet: Table S1
Table S1. sgRNA targeting Azi2 and genotyping primers for Azi2 KO mice. All sequences are shown in the 5' to 3' orientation.
sgRNA	GGGCCGAGAACAAGTGAATA
Azi2 PCR forward primer	TGGTCTACACAGTACCCACTAA
Azi2 PCR reverse primer	TAAGCAACAACCTTGTCGTGAC
