## Supplementary material for "Functional validation of a finding from a mouse genome-wide association study demonstrates that a mutant allele of *Azi2* alters sensitivity to methamphetamine": Table S2

### Sheet: Table S2
Table S2. RT-qPCR primers targeting Azi2, 3'UTR of Azi2, Slc6a3, and Gapdh. All primers are shown in the 5' to 3' direction.
Target Gene	Target Region	Amplicon Length	Assay ID	Forward Primer	Reverse Primer	FAM-MGB Probe
Azi2	Exon 6-7	64bp	Mm00479100_m1	NA	NA	NA
Azi2	3'UTR	150bp	NA	TACTCATGCCTGTCCGTGAT	AGCCTGGGCTTGTGTATTTG	TCGAGGGAGTACAGGCTCCTGCCAA
Slc6a3	Exon 3-4	74bp	Mm00438388_m1	NA	NA	NA
Gapdh	Exon 2-3	109bp	Mm99999915_g1	NA	NA	NA
