## Supplementary material for "Functional validation of a finding from a mouse genome-wide association study demonstrates that a mutant allele of *Azi2* alters sensitivity to methamphetamine": Table S3

### Sheet: Table S3
Table S3. ANOVA tests for locomotor response to methamphetamine injection in Azi2 KO mice. 'D3' denotes day 3 of the locomotor activity test. Significant (p<0.05) results are shown in bold, trends are underlined.
Test Day	Test length	Test animals	Test for?	Pr	F	Df
D3	5min Time Bin	All animals	Geno	0.07198	2.6401	2
			Time bin	< 2.2×10-16	91.4007	1
			Sex	0.00014	14.6961	1
			Geno:Time bin	0.01705	4.0923	2
			Geno:Sex	0.62951	0.4631	2
			Time bin:Sex	0.49554	0.4649	1
			Geno:Time bin:Sex	0.46058	0.776	2
	0-5min	All animals	Geno	0.135	2.031	2
	5-10min		Geno	0.968	0.032	2
	10-15min		Geno	0.688	0.375	2
	15-20min		Geno	0.312	1.174	2
	20-25min		Geno	0.174	1.771	2
	25-30min		Geno	0.236	1.462	2
