## Supplementary material for "Functional validation of a finding from a mouse genome-wide association study demonstrates that a mutant allele of *Azi2* alters sensitivity to methamphetamine": Table S4

### Sheet: Table S4
Table S4. T-tests between genotypes in each 5min time bin in Azi2 KO mice. 'D3' denotes day 3 of the locomotor activity test. None of the results were significant, even before correcting for multiple comparisons. Trends towards nominal significance are underlined.
	t-test p-values
	Time bin	wt - het	het - mut	wt - mut
D3	0-5min	0.517	0.102	0.051
	5-10min	0.994	0.81	0.835
	10-15min	0.584	0.651	0.381
	15-20min	0.334	0.414	0.122
	20-25min	0.264	0.301	0.065
	25-30min	0.44	0.238	0.084
