## Supplementary material for "Functional validation of a finding from a mouse genome-wide association study demonstrates that a mutant allele of *Azi2* alters sensitivity to methamphetamine": Table S5

### Sheet: Table S5
Table S5. CFW genotyping primers for at positions rs46497021 and rs234453358. All primers are shown in the 5' to 3' direction.
Primer	rs46497021	rs234453358
Forward	AACAGAGATGGCTTGGTAGGT	GGTGTTATGGATCTTGACACTG
Reverse	AGTTGTGCTTCTCATTCTGGC	AGGTAGGTGTCGAGAGGATCA
