## Supplementary material for "Functional validation of a finding from a mouse genome-wide association study demonstrates that a mutant allele of *Azi2* alters sensitivity to methamphetamine": Table S6

### Sheet: Table S6
Table S6. Differentially expressed genes between genotypes in Azi2 KO and naive CFW mice.
Cohort	Tissue	Genotype Comparison	gene ID	gene Symbol	baseMean	log2FoldChange	lfcSE	stat	pvalue	padj	PANTHER pathway
Azi2 KO	Striatum (wiltype = 5, heterozygote = 6, mutant = 5)	Heterozygote vs Wildtype	ENSMUSG00000039285.12	Azi2	1120.9	-0.61445	0.090215	-6.81102	9.69e-12	1.42e-07
		Mutant vs Wildtype	ENSMUSG00000017417.14	Plxdc1	638.399	-0.41951	0.108575	-3.86378	0.000112	0.091629
			ENSMUSG00000024245.4	Tmem178	240.099	-0.60913	0.157025	-3.8792	0.000105	0.091629
			ENSMUSG00000027346.15	Gpcpd1	1638.77	-0.36086	0.094746	-3.8087	0.00014	0.095374
			ENSMUSG00000029335.5	Bmp3	24.328	-2.61775	0.603759	-4.33575	1.45e-05	0.030464	TGF-beta signaling pathway (P00052)
			ENSMUSG00000031217.8	Efnb1	286.351	0.410284	0.104147	3.93947	8.17e-05	0.091629	Angiogenesis (P00005)
			ENSMUSG00000031548.7	Sfrp1	295.984	0.909243	0.235607	3.85914	0.000114	0.091629	Angiogenesis (P00005), Wnt signaling pathway (P00057)
			ENSMUSG00000032076.20	Cadm1	3088.47	0.356828	0.092824	3.84415	0.000121	0.091629
			ENSMUSG00000032343.15	Impg1	82.7903	-1.46456	0.311502	-4.70161	2.58e-06	0.009473
			ENSMUSG00000035033.15	Tbr1	91.7156	-2.67787	0.706185	-3.79202	0.000149	0.095374
			ENSMUSG00000036961.5	Wnt8b	90.0758	-1.2671	0.328854	-3.85307	0.000117	0.091629	Alzheimer disease-presenilin pathway (P00004), Cadherin signaling pathway (P00012), Wnt signaling pathway (P00057)
			ENSMUSG00000037984.9	Neurod6	33.7024	-2.91176	0.56923	-5.11526	3.13e-07	0.00153
			ENSMUSG00000039285.12	Azi2	1120.9	-1.78262	0.099076	-17.9925	2.23e-72	3.27e-68
			ENSMUSG00000041920.14	Slc16a6	484.625	-0.49588	0.113585	-4.36572	1.27e-05	0.030464	Metabotropic glutamate receptor group III pathway (P00039)
			ENSMUSG00000045005.9	Fzd5	226.402	0.90411	0.166061	5.44445	5.2e-08	0.000381	Alzheimer disease-presenilin pathway (P00004), Angiogenesis (P00005), Cadherin signaling pathway (P00012), Wnt signaling pathway (P00057)
			ENSMUSG00000045534.4	Kcna5	761.626	0.561056	0.135343	4.14543	3.39e-05	0.062238
			ENSMUSG00000047181.12	Samd14	814.702	0.579573	0.149851	3.86766	0.00011	0.091629
			ENSMUSG00000049823.9	Zbtb12	177.206	0.425031	0.107241	3.96334	7.39e-05	0.091629
			ENSMUSG00000050558.13	Prokr2	71.577	0.847483	0.182337	4.6479	3.35e-06	0.009845
			ENSMUSG00000070570.5	Slc17a7	864.769	-2.53583	0.660987	-3.83643	0.000125	0.091629
			ENSMUSG00000073424.9	Cyp4f15	309.895	0.512621	0.128103	4.00163	6.29e-05	0.091629
			ENSMUSG00000074480.4	Mex3a	70.2874	0.99136	0.249809	3.96847	7.23e-05	0.091629
			ENSMUSG00000088609.1	Gm24187	41.0181	1.8596	0.480681	3.86868	0.000109	0.091629
			ENSMUSG00000095562.8	Gm21887	43.2724	-1.65747	0.436481	-3.79734	0.000146	0.095374
	VTA (wildtype = 3, heterozygote = 7, mutant = 5)	Heterozygote vs Wildtype	ENSMUSG00000039285.12	Azi2	1007.34	-0.42456	0.080048	-5.30385	1.13e-07	0.001701
		Mutant vs. Wildtype	ENSMUSG00000021338.17	Carmil1	933.309	-0.34626	0.079174	-4.37347	1.22e-05	0.061157
			ENSMUSG00000039285.12	Azi2	1007.34	-1.11494	0.089652	-12.4363	1.66e-35	2.49e-31
			ENSMUSG00000061724.5	Gm2423	105.079	1.37457	0.31997	4.29593	1.74e-05	0.065249
			ENSMUSG00000076928.5	Trac	93.0116	-0.86459	0.193199	-4.47512	7.64e-06	0.057286	Huntington disease (P00029), Notch signaling pathway (P00045)
CFW	Striatum (wiltype = 5, heterozygote = 6, mutant = 6)	AG vs AA	ENSMUSG00000020061.18	Mybpc1	24.5326	-5.10698	1.10153	-4.63628	3.55e-06	0.017257
			ENSMUSG00000026163.17	Sphkap	731.739	-0.50758	0.115027	-4.4127	1.02e-05	0.035247
			ENSMUSG00000038670.11	Mybpc2	34.9461	-3.06475	0.615335	-4.98062	6.34e-07	0.004625
			ENSMUSG00000048280.18	Zfp738	299.186	-0.71967	0.164451	-4.37622	1.21e-05	0.035247
			ENSMUSG00000061723.18	Tnnt3	97.8481	-5.9733	1.18925	-5.02273	5.09e-07	0.004625
		GG vs AA	ENSMUSG00000031097.15	Tnni2	39.0227	-4.9001	0.949197	-5.16237	2.44e-07	0.001186
			ENSMUSG00000038670.11	Mybpc2	34.9461	-2.87952	0.613513	-4.6935	2.69e-06	0.009799
			ENSMUSG00000039285.12	Azi2	1463.79	-0.43353	0.062466	-6.94022	3.91e-12	5.71e-08
			ENSMUSG00000056328.14	Myh1	117.088	-6.82198	1.50102	-4.5449	5.5e-06	0.016042	Cytoskeletal regulation by Rho GTPase (P00016), Inflammation mediated by chemokine and cytokine signaling pathway (P00031), Nicotinic acetylcholine receptor signaling pathway (P00044), Wnt signaling pathway (P00057)
			ENSMUSG00000061723.18	Tnnt3	97.8481	-6.17519	1.19532	-5.16613	2.39e-07	0.001186
	VTA (wildtype = 6, heterozygote = 6, mutant = 5)	AG vs AA	NA	NA	NA	NA	NA	NA	NA	NA
		GG vs AA	ENSMUSG00000039285.12	Azi2	1394.25	-0.34821	0.050942	-6.83546	8.17e-12	1.22e-07
