## Supplementary material for "Functional validation of a finding from a mouse genome-wide association study demonstrates that a mutant allele of *Azi2* alters sensitivity to methamphetamine": Table S7

### Sheet: Table S7
Table S7. Differential expression analysis identified a few genes with absolute fold changes larger than five but did not pass the FDR < 0.1 threshold.
			gene ID	gene Symbol	baseMean	log2FoldChange	lfcSE	stat	pvalue	padj	PANTHER Pathway
Azi2 KO line	STR	het vs wt	NA	NA	NA	NA	NA	NA	NA	NA	NA
		mut vs wt	NA	NA	NA	NA	NA	NA	NA	NA	NA
	VTA	het vs wt	ENSMUSG00000020713.6	Gh	84.9999	5.50188	2.25312	2.4419	0.0146103	0.999957	NA
		mut vs wt	NA	NA	NA	NA	NA	NA	NA	NA	NA
CFW	STR	AG vs AA	ENSMUSG00000017300.9	Tnnc2	44.5102	-8.76572	2.47174	-3.54638	0.000391	0.270986	NA
			ENSMUSG00000030399.2	Ckm	97.5936	-7.55941	2.19743	-3.44012	0.000581	0.356078	NA
			ENSMUSG00000056328.14	Myh1	117.088	-5.98153	1.48421	-4.03012	5.57e-05	0.116228	Cytoskeletal regulation by Rho GTPase (P00016), Inflammation mediated by chemokine and cytokine signaling pathway (P00031), Nicotinic acetylcholine receptor signaling pathway (P00044), Wnt signaling pathway (P00057)
			ENSMUSG00000057003.12	Myh4	56.4269	-8.36724	2.29758	-3.64177	0.000271	0.24698	Cytoskeletal regulation by Rho GTPase (P00016), Inflammation mediated by chemokine and cytokine signaling pathway (P00031), Nicotinic acetylcholine receptor signaling pathway (P00044), Wnt signaling pathway (P00057)
			ENSMUSG00000061816.15	Myl1	37.3367	-6.29964	1.62672	-3.8726	0.000108	0.157147	Cytoskeletal regulation by Rho GTPase (P00016), Inflammation mediated by chemokine and cytokine signaling pathway (P00031), Nicotinic acetylcholine receptor signaling pathway (P00044), Wnt signaling pathway (P00057)
		GG vs AA	ENSMUSG00000017300.9	Tnnc2	44.5102	-8.12747	2.46407	-3.2984	0.000972	0.834771	NA
			ENSMUSG00000018893.15	Mb	24.5221	-6.23084	1.57459	-3.95713	7.59e-05	0.146111	T cell activation (P00053)
			ENSMUSG00000030399.2	Ckm	97.5936	-7.87619	2.21161	-3.5613	0.000369	0.414267	NA
			ENSMUSG00000057003.12	Myh4	56.4269	-7.44636	2.24033	-3.32378	0.000888	0.810037	Cytoskeletal regulation by Rho GTPase (P00016), Inflammation mediated by chemokine and cytokine signaling pathway (P00031), Nicotinic acetylcholine receptor signaling pathway (P00044), Wnt signaling pathway (P00057)
			ENSMUSG00000061816.15	Myl1	37.3367	-5.31702	1.59448	-3.33465	0.000854	0.810037	Cytoskeletal regulation by Rho GTPase (P00016), Inflammation mediated by chemokine and cytokine signaling pathway (P00031), Nicotinic acetylcholine receptor signaling pathway (P00044), Wnt signaling pathway (P00057)
	VTA	AG vs AA	ENSMUSG00000027102.4	Hoxd8	29.0014	-6.46355	1.53571	-4.20883	2.57e-05	0.383402	NA
		GG vs AA	ENSMUSG00000027102.4	Hoxd8	29.0014	-7.1056	1.69916	-4.18183	2.89e-05	0.143968	NA
